# The Salmon Microbial Genome Atlas enables novel insights into bacteria-host interactions via functional mapping

**DOI:** 10.1101/2023.12.10.570985

**Authors:** Arturo Vera-Ponce de León, Matthias Hoetzinger, Tim Hensen, Shashank Gupta, Bronson Weston, Sander M. Johnsen, Jacob A. Rasmussen, Cecilie Grønlund Clausen, Louisa Pless, Ana Raquel Andrade Veríssimo, Knut Rudi, Lars Snipen, Christian René Karlsen, Morten T. Limborg, Stefan Bertilsson, Ines Thiele, Torgeir R. Hvidsten, Simen R. Sandve, Phillip B. Pope, Sabina Leanti La Rosa

## Abstract

The essential role of the gut microbiota for host health and nutrition is well established for many terrestrial animals, while its importance for fish and particularly Atlantic salmon is unclear. Here, we present the Salmon Microbial Genome Atlas (SMGA) originating from wild and farmed fish both in freshwater and seawater, and consisting of 211 high-quality bacterial genomes, recovered by cultivation (n=131) and gut metagenomics (n=80). Bacterial genomes were taxonomically assigned into 14 different orders, including 28 distinctive genera and 31 potentially novel species. Benchmarking the SMGA, we functionally characterized key populations in the salmon gut that were detected *in vivo*. This included the ability to degrade diet-derived fibers and release vitamins and other exo-metabolites with known beneficial effects, which were validated by *in vitro* cultivation and untargeted metabolomics. Together, the SMGA enables high resolution functional insight into salmon gut microbiota with relevance for salmon nutrition and health.
