## Supplementary Table 7 for "The Salmon Microbial Genome Atlas enables novel insights into bacteria-host interactions via functional mapping"

### Sheet: selected metabolites
	DP	7.24481	15.6586	4.66392	5.65576	7.26975	4.67941	2.87636	3.24303	2.07925	16.507	25.0491
	Relative precision (%)	6.34473	1.93769	9.56457	2.40807	2.26269	3.04695	5.23034	5.11662	7.56055	9.14247	2.1709
	LOD	168780	1.07587e+07	5949.75	3.87843e+06	420518	38413.6	638069	950841	51767.7	17673.4	243282
	RT [min]	7.135	2.105	1.24	1.461	1.361	1.084	1.66	5.786	6.65	1.15	1.371
	Molecular Weight	175.063	90.0316	147.053158	103.063	175.096	132.09	168.089878	219.111	376.138	105.042593	174.112
	Formula	C10H9NO2	C3H6O3	C5H9NO4	C4H9NO2	C6H13N3O3	C5H12N2O2	C8H12N2O2	C9H17NO5	C17H20N4O6	C3H7NO3	C6H14N4O2
	Annotation level	2a	1	2a	1	1	1	2a	1	2a	2a	1
	Name	Indole-3-acetic acid	Lactic acid	Glutamic acid	γ-Aminobutyric acid	Citrulline	Ornithine	Pyridoxamine	Pantothenic acid	Riboflavin	Serine	Arginine
	Identifier	HMDB0000197	HMDB0000190	HMDB0000148	HMDB0000112	HMDB0000904	HMDB0000214	HMDB0001431	HMDB0000210	HMDB0000244	HMDB0000187	HMDB0000517
	Compound #	X01870	X00045	SL00022	X00111	X00056	X00264	SL00139	X00019	X00027	SL00053	X00031
sample ID	Unit
ctrC		404866	5.74968e+07	5585599	2.25338e+08	4.28063e+07	2.44887e+07	2625819	3.82054e+07	1.69486e+06	4021868	7.25283e+08
ctrC		524207	5.69805e+07	6678418	2.1713e+08	4.47549e+07	2.54872e+07	2418291	3.64804e+07	1.64607e+06	3703137	7.75728e+08
ctrC		234119	6.16038e+07	6745142	2.37712e+08	4.18802e+07	2.6452e+07	2359090	3.87824e+07	1.76678e+06	3805662	7.74507e+08
Psd		929329	4.20195e+06	298206	4.83137e+06	1.62011e+08	6.58795e+07	2629188	2.71235e+07	1.05237e+06	2912.25	886844
Psd		902134	2.37161e+07	198275	3.92238e+06	1.74413e+08	6.71252e+07	1893528	2.91283e+07	1.41948e+06	210.487	1.01051e+06
Psd		909513	1.08929e+07	148549	3.16829e+06	1.63837e+08	6.64885e+07	2380577	2.76469e+07	1.09931e+06	334.28	822440
PhbC		1.48246e+06	7.69559e+06	3314619	2.39044e+08	1.19738e+08	3.32389e+07	3220244	2.99847e+06	685495	827.838	1.31614e+06
PhbC		1.6169e+06	1.99903e+07	2608069	2.24245e+08	1.11862e+08	3.0979e+07	3194005	711693	650012	15147	1.11347e+06
PhbC		1.78418e+06	1.37275e+07	2548091	2.3131e+08	1.12382e+08	3.19718e+07	3237778	777933	559439	1721.39	1.42397e+06
Serr		2.6787e+06	7.31543e+06	294.785	3.56524e+06	3.67396e+07	6.52768e+06	3155725	4.8371e+07	2.58182e+06	1165.8	1.09974e+06
Serr		3.13134e+06	6.6388e+06	3295.67	1.30096e+07	3.35415e+07	4.37932e+06	3082574	4.75113e+07	3.06432e+06	2409.98	1.044e+06
Serr		3.09206e+06	6.43854e+06	2328.44	1.25739e+07	3.73813e+07	4.07376e+06	2417180	4.73572e+07	2.58591e+06	2330.36	1.23513e+06
